# ZNF416 is a pivotal transcriptional regulator of fibroblast mechano-activation

**DOI:** 10.1101/2020.07.23.218842

**Authors:** Dakota L. Jones, Jeffrey A. Meridew, Merrick T. Ducharme, Katherine L. Lydon, Kyoung Moo Choi, Nunzia Caporarello, Qi Tan, Patrick A. Link, Ana Maria Diaz Espinosa, Yuning Xiong, Jeong-Heon Lee, Zhenqing Ye, Huihuang Yan, Tamas Ordog, Giovanni Ligresti, Xaralabos Varelas, Daniel J. Tschumperlin

## Abstract

Matrix stiffness is a central regulator of fibroblast function. However, the transcriptional mechanisms linking matrix stiffness to changes in fibroblast phenotype are incompletely understood. Here, we evaluated the effect of matrix stiffness on genome-wide chromatin accessibility in freshly-isolated lung fibroblasts using assay for transposase-accessible chromatin followed by sequencing (ATAC-seq). We found higher matrix stiffness profoundly increased global chromatin accessibility relative to lower matrix stiffness, and these alterations were in close genomic proximity to known pro-fibrotic gene programs. Motif analysis of these regulated genomic loci identified ZNF416 as a putative mediator of fibroblast stiffness responses. Similarly, motif analysis of the promoters of differentially expressed genes observed in freshly sorted fibroblasts from an experimental bleomycin lung fibrosis model also identified ZNF416 as a putative mediator of *in vivo* fibroblast activation. Genome occupancy analysis using chromatin-immunoprecipitation followed by sequencing (ChIP-seq) confirmed that ZNF416 occupies a broad range of genes implicated in fibroblast activation and tissue-fibrosis, with relatively little overlap in genomic occupancy with other mechanoresponsive and pro-fibrotic transcriptional regulators. Using loss and gain of function studies we demonstrated that ZNF416 plays a critical role in fibroblast proliferation, extracellular matrix synthesis and contractile function. Together these observations identify ZNF416 as novel mechano-activated transcriptional regulator of fibroblast biology.
