## Supplemental Table 1 for "ZNF416 is a pivotal transcriptional regulator of fibroblast mechano-activation"

### Sheet: Sheet1
	Antibody	Company	Product #	Dilution	Species	Purpose
primary	Lamin A/C	Cell Signaling	4777	1:100	mouse	immunofluoresence
	GAPDH	Cell Signaling	5174	1:1000	rabbit	western blot
	FLAG	Sigma	F3165	1:500	mouse	western blot
	GFP	Novus	NB600-308	1:1000	rabbit	western blot
	Collagen I	Novus	NB600-408	1:250	rabbit	immunofluoresence
	Fibronectin	Santa Cruz	sc-81767	1:250	mouse	immunofluoresence
	YAP/TAZ	Cell Signaling	8414	1:1000	rabbit	western blot
	SMAD2/3	Cell Signaling	8685	1:1000	rabbit	western blot
	p-SMAD2/3	Cell Signaling	8828	1:1000	rabbit	western blot
secondary	RFP	Thermo	A-21422	1:1000	mouse	immunofluoresence
	RFP	Thermo	A-21428	1:1000	rabbit	immunofluoresence
	HRP	Promega	W4011	1:3000	rabbit	western blot
	HRP	Promega	W4021	1:3000	mouse	western blot
