## Supplemental Table 2 for "ZNF416 is a pivotal transcriptional regulator of fibroblast mechano-activation"

### Sheet: Sheet1
Gene Name	Primer direction	Sequence
CCNA2	CCNA2_F	TGGAAAGCAAACAGTAAACAGCC
	CCNA2_R	GGGCATCTTCACGCTCTATTT
GAPDH	GAPDH-F	AATGAAGGGGTCATTGATGG
	GAPDH-R	AAGGTGAAGGTCGGAGTCAA
ACTA2	ACTA2-F	GTGTTGCCCCTGAAGAGCAT
	ACTA2-R	GCTGGGACATTGAAAGTCTCA
ZNF416	ZNF416-F	TAACTGCGCTGGTTTGTTGG
	ZNF416-R	GCAAATCGGTCAGGTGCAAAAT
IL11	IL11-F	TCTCTCCTGGCGGACACG
	IL11-R	AATCCAGGTTGTGGTCCCC
CNN1	CNN1-F	CTGTCAGCCGAGGTTAAGAAC
	CNN1-R	GAGGCCGTCCATGAAGTTGTT
MKI67	MKI67_F	ACGCCTGGTTACTATCAAAAGG
	MKI67_R	CAGACCCATTTACTTGTGTTGGA
COL3A1	COL3A1_F	AAGTCAAGGAGAAAGTGGTCG
	COL3A1_R	CTCGTTCTCCATTCTTACCAGG
COL1A1	COL1A1_F	CACACGTCTCGGTCATGGTA
	COL1A1_R	AAGAGGAAGGCCAAGTCGAG
FN1	FN1_F	AGGAAGCCGAGGTTTTAACTG
	FN1_R	AGGACGCTCATAAGTGTCACC
